# Age-Related Dynamics of Methanogenic Archaea in the Human Gut Microbiome: Implications for Longevity and Health

**DOI:** 10.1101/2024.02.09.579604

**Authors:** Rokhsareh Mohammadzadeh, Alexander Mahnert, Tejus Shinde, Christina Kumpitsch, Viktoria Weinberger, Helena Schmidt, Christine Moissl-Eichinger

**Affiliations:** Diagnostic and Research Institute of Hygiene, Microbiology and Environmental Medicine, Medical University of Graz, Neue Stiftingtalstraße 6, 8010 Graz, Austria; Division of Molecular Biology and Biochemistry, Medical University of Graz, Austria; BioTechMed, 8010 Graz, Austria

## Abstract

The reciprocal relationship between aging and alterations in the gut microbiota is a subject of ongoing research. While the role of bacteria in the gut microbiome is well-documented, specific changes in the composition of methanogens during extreme aging and the impact of high methane production in general on health remain unclear. To address these questions, we analyzed metagenomic data from the stool samples of young adults (n=127, Age: 19-59 y), older adults (n=86), and centenarians (n=34, age: 100-109 years).

Our findings reveal a compelling link between age and the prevalence of high methanogen phenotype, while overall archaeal diversity diminishes. Surprisingly, the archaeal composition of methanogens in the microbiome of centenarians appears more akin to that of younger adults, showing an increase in *Methanobrevibacter smithii*, rather than *Ca.* M. intestini. Remarkably, *Ca.* M. intestini emerged as a central player in the network stability of adults, paving the way for *M. smithii* in older adults and centenarians. Notably, centenarians exhibit a highly complex and stable network of these two methanogens with other bacteria. Furthermore, the mutual exclusion between Lachnospiraceae and these methanogens throughout all age groups suggests that these archaeal communities may compensate for the age-related drop in Lachnospiraceae by co-occurring with butyrate-producing Oscillospiraceae.

This study underscores the crucial role of the archaeal microbiome in human physiology and aging. It highlights age-related shifts in methanogen composition, emphasizing the significance of *Ca.* M. intestini and the partnership between methanogens and specific butyrate-producing bacteria for enhanced health and potential longevity.
