## Supplementary Table for "Age-Related Dynamics of Methanogenic Archaea in the Human Gut Microbiome: Implications for Longevity and Health"

### Sheet: ALDEX2 results for Archaea
Differential abundance (ALDEX2) for Archaea in YAs vs. CENT
featureid	rab.all	rab.win.Adults	rab.win.Centenarians	diff.btw	diff.win	effect	overlap	we.ep	we.eBH	wi.ep	wi.eBH
#q2:types	numeric	numeric	numeric	numeric	numeric	numeric	numeric	numeric	numeric	numeric	numeric
Methanobrevibacter_A_smithii_A	-1.45197	-1.81284	3.32818	2.99031	11.7777	0.277327	0.352941	0.0204664	0.0841554	0.0249346	0.0905029
d__Archaea;p__Methanobacteriota;c__Methanobacteria;o__Methanobacteriales;f__Methanobacteriaceae	3.29202	3.17559	7.34504	1.75925	8.1753	0.214124	0.415901	0.207686	0.348417	0.187718	0.345947
d__Archaea;p__Thermoplasmatota;c__Thermoplasmata;o__Methanomassiliicoccales;f__Methanomassiliicoccaceae	-5.31027	-5.9955	-3.693	2.27957	5.96335	0.36077	0.328893	0.0145331	0.0369973	0.00594648	0.0197115
d__Archaea;p__Thermoplasmatota;c__Thermoplasmata;o__Methanomassiliicoccales;f__Methanomethylophilaceae	-2.92021	-2.8775	-3.06078	-0.0790446	2.18727	-0.0247955	0.487368	0.173633	0.281088	0.681194	0.779717
d__Archaea;p__Methanobacteriota;c__Methanobacteria	0.680418	0.54974	4.42386	1.34462	7.93429	0.163621	0.446027	0.382393	0.476645	0.367753	0.489028
Differential abundance (ALDEX2) for Archaea in YAs vs. OAs
featureid	rab.all	rab.win.no	rab.win.yes	diff.btw	diff.win	effect	overlap	we.ep	we.eBH	wi.ep	wi.eBH
#q2:types	numeric	numeric	numeric	numeric	numeric	numeric	numeric	numeric	numeric	numeric	numeric
Methanobrevibacter_A_smithii_A	-1.37358	-1.87113	-0.318317	1.68238	10.7535	0.159741	0.407718	0.0462728	0.251337	0.0646543	0.26367
d__Archaea;p__Methanobacteriota;c__Methanobacteria;o__Methanobacteriales;f__Methanobacteriaceae	3.67869	3.30391	5.37734	1.32485	6.35631	0.208764	0.3926	0.0228724	0.109557	0.0102926	0.0628506
d__Archaea;p__Thermoplasmatota;c__Thermoplasmata;o__Methanomassiliicoccales;f__Methanomassiliicoccaceae	-5.95891	-5.86374	-6.08317	-0.532661	6.16163	-0.083184	0.4612	0.26593	0.463878	0.390815	0.5781
d__Archaea;p__Thermoplasmatota;c__Thermoplasmata;o__Methanomassiliicoccales;f__Methanomethylophilaceae	-3.41255	-2.75548	-5.20565	-2.13918	4.65575	-0.401496	0.308	0.00261484	0.0199848	1.58604e-05	0.000281158
d__Archaea;p__Thermoplasmatota;c__Thermoplasmata	-5.62761	-4.96972	-7.65232	-2.63838	5.11113	-0.453072	0.304339	2.60708e-05	0.000756053	2.74014e-06	7.9464e-05
d__Archaea;p__Methanobacteriota;c__Methanobacteria	0.978255	0.558612	2.4015	1.11524	6.26933	0.175459	0.406	0.0483762	0.265678	0.0250751	0.162633
Differential abundance (ALDEX2) for Archaea in OAs vs. CENT
featureid	rab.all	rab.win.no	rab.win.yes	diff.btw	diff.win	effect	overlap	we.ep	we.eBH	wi.ep	wi.eBH
#q2:types	numeric	numeric	numeric	numeric	numeric	numeric	numeric	numeric	numeric	numeric	numeric
d__Archaea;p__Thermoplasmatota;c__Thermoplasmata;o__Methanomassiliicoccales;f__Methanomassiliicoccaceae	-5.39924	-3.773	-6.23475	-2.59604	5.04038	-0.46975	0.273438	0.00104396	0.00391852	0.000279721	0.00134037
d__Archaea;p__Thermoplasmatota;c__Thermoplasmata;o__Methanomassiliicoccales;f__Methanomethylophilaceae	-4.3437	-3.17505	-5.38621	-2.25302	3.79522	-0.49316	0.263787	6.07978e-05	0.000399172	0.000131778	0.000698618
d__Archaea;p__Thermoplasmatota;c__Thermoplasmata	-6.39167	-5.27139	-7.60756	-2.63713	4.57735	-0.515839	0.274231	8.69392e-06	6.47549e-05	0.000244871	0.00102209

### Sheet: ALDEX2 result for bacteria 
Differential abundance results (ALDEx2) for top abundant bacteria in YAs (High methane phenotype vs. others)
featureid	rab.all	rab.win.no	rab.win.yes	diff.btw	diff.win	effect	overlap	we.ep	we.eBH	wi.ep	wi.eBH
#q2:types	numeric	numeric	numeric	numeric	numeric	numeric	numeric	numeric	numeric	numeric	numeric
d__Bacteria;p__Firmicutes_A;c__Clostridia;o__Oscillospirales;f__Acutalibacteraceae	12.6544	12.713	12.4503	-0.238115	1.99867	-0.111873	0.450684	0.497535	0.613368	0.47173	0.565158
d__Bacteria;p__Actinobacteriota;c__Actinomycetia;o__Actinomycetales;f__Bifidobacteriaceae	12.5576	12.9851	11.9003	-1.33189	3.89086	-0.329098	0.338867	0.00874991	0.0273946	0.00519653	0.0155905
d__Bacteria;p__Proteobacteria;c__Gammaproteobacteria;o__Enterobacterales;f__Enterobacteriaceae	12.8716	13.0466	12.7436	-0.689353	4.80329	-0.135992	0.443143	0.306211	0.455316	0.27298	0.372921
d__Bacteria;p__Firmicutes_A;c__Clostridia;o__Oscillospirales;f__Ruminococcaceae	13.8384	14.0863	12.8308	-1.14986	1.91502	-0.575448	0.258175	9.46e-05	0.000529126	5.36e-05	0.000299364
d__Bacteria;p__Verrucomicrobiota;c__Verrucomicrobiae;o__Verrucomicrobiales;f__Akkermansiaceae	8.00758	7.01269	8.59925	0.925632	4.42347	0.179191	0.427734	0.143154	0.254559	0.190438	0.285159
d__Bacteria;p__Firmicutes_A;c__Clostridia_A;o__Christensenellales;f__CAG-74	9.85032	9.58427	10.3665	0.834141	2.41483	0.303852	0.331055	8.14e-05	0.000461607	0.00428318	0.0132536
d__Bacteria;p__Firmicutes_A;c__Clostridia;o__Lachnospirales;f__Lachnospiraceae	16.5817	17.0692	14.6777	-2.31276	1.56839	-1.46561	0.0493165	3.3e-16	2.74e-14	3.3e-14	2.75e-12
d__Bacteria;p__Firmicutes;c__Bacilli;o__Lactobacillales;f__Streptococcaceae	9.46579	9.79875	7.2375	-2.54814	3.62041	-0.624038	0.238281	2.4e-05	0.000168438	8.7e-06	6.68e-05
d__Bacteria;p__Bacteroidota;c__Bacteroidia;o__Bacteroidales;f__Bacteroidaceae	13.1058	13.7159	11.7483	-1.71834	2.77859	-0.577612	0.269888	3.47e-05	0.000223572	8.55e-05	0.000452282
d__Bacteria;p__Actinobacteriota;c__Coriobacteriia;o__Coriobacteriales;f__Coriobacteriaceae	12.5254	12.8115	11.9178	-1.10372	2.79945	-0.353834	0.346191	0.0133835	0.0365131	0.00784977	0.0215108
d__Bacteria;p__Firmicutes_A;c__Clostridia;o__Oscillospirales;f__Oscillospiraceae	11.6314	11.7808	11.3576	-0.245089	1.2985	-0.160851	0.424316	0.44121	0.567833	0.226587	0.321221
d__Bacteria;p__Firmicutes_A;c__Clostridia;o__Lachnospirales;f__Lachnospiraceae;g__Agathobacter	12.8875	14.0481	10.2201	-3.88961	3.65981	-0.936324	0.146901	2.05387e-10	1.48571e-08	1.89967e-09	1.68641e-07
d__Bacteria;p__Bacteroidota;c__Bacteroidia;o__Bacteroidales;f__Bacteroidaceae;g__Bacteroides	14.3	14.7174	12.9032	-1.50564	2.9062	-0.489514	0.293457	0.00016606	0.00144608	0.000427928	0.0024757
d__Bacteria;p__Actinobacteriota;c__Actinomycetia;o__Actinomycetales;f__Bifidobacteriaceae;g__Bifidobacterium	14.4575	14.962	14.0784	-1.1881	3.88078	-0.268413	0.364746	0.0339055	0.0986051	0.032482	0.0844891
d__Bacteria;p__Firmicutes_A;c__Clostridia;o__Lachnospirales;f__Lachnospiraceae;g__Blautia	9.36981	10.275	6.8511	-3.20599	2.97211	-1.05212	0.119629	1.39806e-12	2.24172e-10	9.57709e-11	1.52646e-08
d__Bacteria;p__Actinobacteriota;c__Coriobacteriia;o__Coriobacteriales;f__Coriobacteriaceae;g__Collinsella	14.5546	14.6505	14.1298	-0.740425	2.84793	-0.241834	0.376769	0.0805756	0.186276	0.0512861	0.120188
d__Bacteria;p__Firmicutes_A;c__Clostridia;o__Lachnospirales;f__Lachnospiraceae;g__Dorea	11.4599	11.9658	10.2334	-1.75723	2.60253	-0.531232	0.25427	0.000442898	0.00319282	2.53073e-05	0.000259119
d__Bacteria;p__Proteobacteria;c__Gammaproteobacteria;o__Enterobacterales;f__Enterobacteriaceae;g__Escherichia	14.0988	14.3103	13.8628	-0.474798	6.2613	-0.0736032	0.467285	0.846689	0.909989	0.511681	0.637232
d__Bacteria;p__Firmicutes_A;c__Clostridia;o__Oscillospirales;f__Ruminococcaceae;g__Faecalibacterium	13.2728	13.6098	11.5837	-1.64079	3.18418	-0.486895	0.290039	0.000943451	0.00582289	0.000369807	0.00219128
d__Bacteria;p__Firmicutes_A;c__Clostridia;o__Lachnospirales;f__Lachnospiraceae;g__Fusicatenibacter	14.6316	15.3151	13.669	-1.79974	3.18404	-0.426911	0.255859	0.00193397	0.0102896	4.20818e-05	0.000389169
d__Bacteria;p__Firmicutes_A;c__Clostridia;o__Oscillospirales;f__Ruminococcaceae;g__Gemmiger	14.6396	14.6659	14.4375	-0.455972	2.73281	-0.141589	0.418741	0.80368	0.883954	0.226555	0.362201
d__Bacteria;p__Firmicutes_A;c__Clostridia;o__Oscillospirales;f__Acutalibacteraceae;g__Ruminococcus_E	13.5505	13.5087	13.6587	0.406074	5.66651	0.0739604	0.456808	0.00354684	0.0165639	0.406307	0.544326
d__Bacteria;p__Firmicutes;c__Bacilli;o__Lactobacillales;f__Streptococcaceae;g__Streptococcus	11.184	11.5523	9.12061	-2.39836	3.56117	-0.626359	0.247438	2.09711e-05	0.00025815	1.75431e-05	0.000195939
Differential abundance results (ALDEx2) for top abundant bacteria in OAs (High methane phenotype vs. others)
featureid	rab.all	rab.win.no	rab.win.yes	diff.btw	diff.win	effect	overlap	we.ep	we.eBH	wi.ep	wi.eBH
#q2:types	numeric	numeric	numeric	numeric	numeric	numeric	numeric	numeric	numeric	numeric	numeric
d__Bacteria;p__Firmicutes_A;c__Clostridia;o__Oscillospirales;f__Acutalibacteraceae	13.2565	13.5181	12.8488	-0.286677	2.42426	-0.117112	0.449458	0.69943	0.800185	0.430837	0.590224
d__Bacteria;p__Actinobacteriota;c__Actinomycetia;o__Actinomycetales;f__Bifidobacteriaceae	12.158	13.0287	11.3569	-1.92147	4.84289	-0.368255	0.307726	0.00701731	0.0308478	0.00323242	0.017734
d__Bacteria;p__Proteobacteria;c__Gammaproteobacteria;o__Enterobacterales;f__Enterobacteriaceae	12.6766	12.8855	11.8763	-1.10537	7.09892	-0.143805	0.4282	0.409462	0.574654	0.266065	0.40768
d__Bacteria;p__Firmicutes_A;c__Clostridia;o__Oscillospirales;f__Ruminococcaceae	13.9662	14.1151	13.7807	-0.491032	1.73325	-0.27861	0.381076	0.0348609	0.0983601	0.0736486	0.161959
d__Bacteria;p__Verrucomicrobiota;c__Verrucomicrobiae;o__Verrucomicrobiales;f__Akkermansiaceae	9.35118	8.98529	9.53474	1.41606	9.89648	0.147224	0.397397	0.00359182	0.0186293	0.096371	0.194625
d__Bacteria;p__Firmicutes_A;c__Clostridia_A;o__Christensenellales;f__CAG-74	10.1486	9.90593	10.3754	0.644865	2.98979	0.190786	0.382378	0.00482183	0.0232143	0.0664585	0.152624
d__Bacteria;p__Firmicutes_A;c__Clostridia;o__Lachnospirales;f__Lachnospiraceae	16.3246	16.9676	15.2187	-1.69479	1.87079	-0.871974	0.159288	2.17837e-08	1.07382e-06	8.56827e-08	4.75786e-06
d__Bacteria;p__Firmicutes;c__Bacilli;o__Lactobacillales;f__Streptococcaceae	9.88969	10.9979	7.74954	-3.32008	3.61762	-0.849818	0.160521	8.05711e-08	2.76607e-06	1.35025e-07	5.459e-06
d__Bacteria;p__Bacteroidota;c__Bacteroidia;o__Bacteroidales;f__Bacteroidaceae	13.4681	13.9735	12.7192	-1.1514	2.46978	-0.438159	0.31467	0.0026672	0.0152088	0.00323633	0.0176288
d__Bacteria;p__Actinobacteriota;c__Coriobacteriia;o__Coriobacteriales;f__Coriobacteriaceae	12.082	12.779	11.3463	-1.35798	2.87515	-0.430825	0.314236	0.00923851	0.0365454	0.00369414	0.0191997
d__Bacteria;p__Firmicutes_A;c__Clostridia;o__Oscillospirales;f__Oscillospiraceae	12.1241	12.1931	12.0701	-0.174768	1.51905	-0.0917513	0.451627	0.803173	0.871058	0.461646	0.614221
d__Bacteria;p__Firmicutes_A;c__Clostridia;o__Lachnospirales;f__Lachnospiraceae;g__Agathobacter	13.5474	14.1241	12.2098	-1.51745	3.92405	-0.373276	0.317708	0.00729466	0.0562873	0.00453919	0.0386797
d__Bacteria;p__Bacteroidota;c__Bacteroidia;o__Bacteroidales;f__Bacteroidaceae;g__Bacteroides	14.6212	15.1521	13.8575	-0.861747	2.86255	-0.278776	0.378472	0.086026	0.258741	0.0565376	0.193489
d__Bacteria;p__Actinobacteriota;c__Actinomycetia;o__Actinomycetales;f__Bifidobacteriaceae;g__Bifidobacterium	14.1223	14.8725	13.1044	-1.79504	5.14344	-0.31341	0.332465	0.0187161	0.102955	0.00842841	0.0577848
d__Bacteria;p__Firmicutes_A;c__Clostridia;o__Lachnospirales;f__Lachnospiraceae;g__Blautia	8.84629	10.4655	7.5217	-2.85936	3.40682	-0.768355	0.187853	7.3385e-07	7.67903e-05	7.59959e-07	0.00010011
d__Bacteria;p__Actinobacteriota;c__Coriobacteriia;o__Coriobacteriales;f__Coriobacteriaceae;g__Collinsella	13.6925	14.6076	13.357	-1.19459	2.98581	-0.373899	0.342448	0.0356542	0.152809	0.0106841	0.0674662
d__Bacteria;p__Firmicutes_A;c__Clostridia;o__Lachnospirales;f__Lachnospiraceae;g__Dorea	11.5524	12.2097	10.6956	-1.17179	2.48189	-0.446148	0.296007	0.00319564	0.0317692	0.00171291	0.019335
d__Bacteria;p__Proteobacteria;c__Gammaproteobacteria;o__Enterobacterales;f__Enterobacteriaceae;g__Escherichia	14.1441	14.2072	13.5891	-0.905819	9.67968	-0.0833039	0.447049	0.401346	0.620527	0.425222	0.625325
d__Bacteria;p__Firmicutes_A;c__Clostridia;o__Oscillospirales;f__Ruminococcaceae;g__Faecalibacterium	13.5129	13.7225	13.1714	-0.512748	2.66252	-0.162026	0.425597	0.308391	0.53629	0.207236	0.414021
d__Bacteria;p__Firmicutes_A;c__Clostridia;o__Lachnospirales;f__Lachnospiraceae;g__Fusicatenibacter	13.9816	14.9187	13.3767	-1.97632	3.0682	-0.568315	0.243924	0.000180297	0.00406625	3.67175e-05	0.00122172
d__Bacteria;p__Firmicutes_A;c__Clostridia;o__Oscillospirales;f__Ruminococcaceae;g__Gemmiger	14.6607	14.6861	14.6424	-0.0424598	2.2714	-0.0151646	0.491319	0.412078	0.631841	0.944838	0.970719
d__Bacteria;p__Firmicutes_A;c__Clostridia;o__Oscillospirales;f__Acutalibacteraceae;g__Ruminococcus_E	14.4619	14.5464	14.0441	-0.160597	4.56865	-0.0318784	0.477223	0.982877	0.99238	0.608785	0.764664
d__Bacteria;p__Firmicutes;c__Bacilli;o__Lactobacillales;f__Streptococcaceae;g__Streptococcus	11.3844	12.6644	9.60099	-3.1459	3.69893	-0.804534	0.174045	2.83665e-07	3.69501e-05	2.61755e-07	5.47016e-05
Differential abundance results (ALDEx2) for top abundant bacteria in CENT (High methane phenotype vs. others)
featureid	rab.all	rab.win.no	rab.win.yes	diff.btw	diff.win	effect	overlap	we.ep	we.eBH	wi.ep	wi.eBH
#q2:types	numeric	numeric	numeric	numeric	numeric	numeric	numeric	numeric	numeric	numeric	numeric
d__Bacteria;p__Firmicutes_A;c__Clostridia;o__Oscillospirales;f__Acutalibacteraceae	11.7588	12.1871	11.2886	-0.743772	2.49191	-0.285848	0.367188	0.269884	0.529392	0.206435	0.420446
d__Bacteria;p__Actinobacteriota;c__Actinomycetia;o__Actinomycetales;f__Bifidobacteriaceae	12.4823	13.9418	9.82523	-3.67108	4.60777	-0.706917	0.235229	0.00345163	0.0259605	0.00944974	0.0467623
d__Bacteria;p__Proteobacteria;c__Gammaproteobacteria;o__Enterobacterales;f__Enterobacteriaceae	11.5834	11.8977	11.5036	-0.945963	4.64668	-0.187738	0.428571	0.375797	0.637505	0.456573	0.647908
d__Bacteria;p__Firmicutes_A;c__Clostridia;o__Oscillospirales;f__Ruminococcaceae	12.374	14.1421	11.6942	-2.28008	2.46622	-0.911014	0.16388	0.000489704	0.00743115	0.000581532	0.00771948
d__Bacteria;p__Verrucomicrobiota;c__Verrucomicrobiae;o__Verrucomicrobiales;f__Akkermansiaceae	4.53582	3.70534	5.62839	2.60029	11.5627	0.229207	0.369008	0.434342	0.675888	0.249562	0.45947
d__Bacteria;p__Firmicutes_A;c__Clostridia_A;o__Christensenellales;f__CAG-74	8.60986	8.21438	8.85229	0.578092	4.01785	0.107181	0.452009	0.628501	0.811576	0.703293	0.829788
d__Bacteria;p__Firmicutes_A;c__Clostridia;o__Lachnospirales;f__Lachnospiraceae	15.0676	16.3025	13.9793	-2.17599	2.48068	-0.820461	0.179688	0.00079834	0.0087891	0.00145292	0.0128947
d__Bacteria;p__Firmicutes;c__Bacilli;o__Lactobacillales;f__Streptococcaceae	9.26145	11.4914	9.03053	-2.16888	5.2445	-0.383098	0.35563	0.14524	0.3585	0.204686	0.419282
d__Bacteria;p__Bacteroidota;c__Bacteroidia;o__Bacteroidales;f__Bacteroidaceae	10.7553	11.1342	10.6467	-0.419026	2.7225	-0.144482	0.431438	0.517568	0.74311	0.482935	0.668572
d__Bacteria;p__Actinobacteriota;c__Coriobacteriia;o__Coriobacteriales;f__Coriobacteriaceae	12.1943	13.0611	11.6797	-1.54124	2.4171	-0.601974	0.209588	0.0149249	0.0733376	0.00474207	0.0290482
d__Bacteria;p__Firmicutes_A;c__Clostridia;o__Oscillospirales;f__Oscillospiraceae	10.7618	10.3165	10.8859	0.35512	2.45902	0.133911	0.440357	0.62649	0.809717	0.541203	0.713681
d__Bacteria;p__Firmicutes_A;c__Clostridia;o__Lachnospirales;f__Lachnospiraceae;g__Agathobacter	10.6889	12.7604	9.41748	-3.14267	4.68524	-0.626322	0.251116	0.00941417	0.0806648	0.0168193	0.10583
d__Bacteria;p__Bacteroidota;c__Bacteroidia;o__Bacteroidales;f__Bacteroidaceae;g__Bacteroides	12.6766	13.0456	12.6107	-0.212018	3.02858	-0.0529062	0.473214	0.940043	0.97361	0.817283	0.918966
d__Bacteria;p__Actinobacteriota;c__Actinomycetia;o__Actinomycetales;f__Bifidobacteriaceae;g__Bifidobacterium	15.4735	16.7283	12.6194	-3.48652	4.64528	-0.621347	0.246652	0.0106135	0.0859942	0.0206767	0.120999
d__Bacteria;p__Firmicutes_A;c__Clostridia;o__Lachnospirales;f__Lachnospiraceae;g__Blautia	8.76282	9.51968	8.37519	-1.39116	3.52191	-0.394248	0.337054	0.0839684	0.304748	0.134563	0.363936
d__Bacteria;p__Actinobacteriota;c__Coriobacteriia;o__Coriobacteriales;f__Coriobacteriaceae;g__Collinsella	14.8971	15.6643	14.6885	-1.24827	2.44738	-0.503556	0.239688	0.0260288	0.159356	0.0102064	0.0764992
d__Bacteria;p__Firmicutes_A;c__Clostridia;o__Lachnospirales;f__Lachnospiraceae;g__Dorea	11.094	12.1174	10.6646	-1.72675	2.62256	-0.582904	0.248607	0.0170386	0.119217	0.0112882	0.0819922
d__Bacteria;p__Proteobacteria;c__Gammaproteobacteria;o__Enterobacterales;f__Enterobacteriaceae;g__Escherichia	14.231	12.4146	14.6336	-0.0910829	7.51849	-0.00999877	0.494983	0.56065	0.783766	0.926894	0.970901
d__Bacteria;p__Firmicutes_A;c__Clostridia;o__Oscillospirales;f__Ruminococcaceae;g__Faecalibacterium	12.156	15.632	10.8685	-2.62614	5.71971	-0.552661	0.237458	0.0128282	0.0980108	0.00588942	0.0523746
d__Bacteria;p__Firmicutes_A;c__Clostridia;o__Lachnospirales;f__Lachnospiraceae;g__Fusicatenibacter	13.1956	14.0179	12.601	-1.26047	3.93977	-0.316437	0.348214	0.23957	0.520415	0.140086	0.371804
d__Bacteria;p__Firmicutes_A;c__Clostridia;o__Oscillospirales;f__Ruminococcaceae;g__Gemmiger	13.3848	14.5172	12.8223	-2.09524	3.19733	-0.60387	0.189732	0.00274022	0.0344148	0.00195366	0.0244833
d__Bacteria;p__Firmicutes_A;c__Clostridia;o__Oscillospirales;f__Acutalibacteraceae;g__Ruminococcus_E	13.6291	13.1034	13.7508	0.612217	5.34126	0.103202	0.436384	0.492741	0.7411	0.62791	0.809981
d__Bacteria;p__Firmicutes;c__Bacilli;o__Lactobacillales;f__Streptococcaceae;g__Streptococcus	12.0981	13.9621	11.8096	-1.90118	5.29684	-0.325898	0.374582	0.212293	0.490449	0.206436	0.453884

### Sheet: Deseq2 results for genes 
Differential abundance results (Deseq2) for genes invloved in butyrate production pathways in YAs (High methane phenotype vs. others)
	baseMean	log2FoldChange	lfcSE	stat	pvalue	padj
K00169	98.8153	0.995236	0.16095	6.18352	6.26887e-10	2.72654e-08
K00170	88.3033	0.938552	0.183998	5.10089	3.38058e-07	5.7042e-06
K03737	1391.67	0.106566	0.047783	2.2302	0.0257345	0.0547592
K00626	143.724	0.40853	0.16247	2.5145	0.0119202	0.028996
K00074	94.7104	0.670308	0.179862	3.72678	0.000193942	0.000990043
K01715	111.344	0.438775	0.129607	3.38544	0.000710649	0.002893
K00248	170.089	0.152735	0.135093	1.13059	0.25823	0.35171
K01034	24.1552	0.659611	0.280119	2.35475	0.018535	0.0417261
K01035	12.8852	1.55013	0.436924	3.54782	0.000388436	0.00174529
K00634	30.5236	1.13877	0.285791	3.98464	6.75818e-05	0.000404499
K00929	180.134	0.775034	0.182199	4.25378	2.10188e-05	0.000155472
Differential abundance results (Deseq2) for genes invloved in butyrate production pathways in OAs (High methane phenotype vs. others)
	baseMean	log2FoldChange	lfcSE	stat	pvalue	padj
K00169	62.4195	-0.761448	0.23147	-3.28961	0.00100325	0.0279882
K00170	52.9967	-0.770549	0.216496	-3.55918	0.000372018	0.0162615
K03737	1056.44	-0.119755	0.0779593	-1.53612	0.124509	0.452735
K00626	124.778	0.296474	0.210066	1.41134	0.158145	0.505656
K00074	65.4483	-0.0759392	0.242018	-0.313775	0.753692	0.843697
K01715	79.3116	-0.665756	0.229995	-2.89466	0.00379574	0.0565798
K00248	93.0323	-0.393116	0.195917	-2.00655	0.0447979	0.256654
K01034	62.8938	0.525796	0.471073	1.11617	0.264351	0.602558
K01035	39.0802	0.453438	0.485218	0.934504	0.350044	0.613339
K00634	22.2334	-0.282263	0.32136	-0.878342	0.379758	0.614665
K00929	164.133	-0.900445	0.222493	-4.04707	5.18617e-05	0.0065197
Differential abundance results (Deseq2) for genes invloved in butyrate production pathways in CENT (High methane phenotype vs. others)
	baseMean	log2FoldChange	lfcSE	stat	pvalue	padj
K00169	62.4195	-0.761448	0.23147	-3.28961	0.00100325	0.0279882
K00170	52.9967	-0.770549	0.216496	-3.55918	0.000372018	0.0162615
K03737	1056.44	-0.119755	0.0779593	-1.53612	0.124509	0.452735
K00626	124.778	0.296474	0.210066	1.41134	0.158145	0.505656
K00074	65.4483	-0.0759392	0.242018	-0.313775	0.753692	0.843697
K01715	79.3116	-0.665756	0.229995	-2.89466	0.00379574	0.0565798
K00248	93.0323	-0.393116	0.195917	-2.00655	0.0447979	0.256654
K01034	62.8938	0.525796	0.471073	1.11617	0.264351	0.602558
K01035	39.0802	0.453438	0.485218	0.934504	0.350044	0.613339
K00634	22.2334	-0.282263	0.32136	-0.878342	0.379758	0.614665
K00929	164.133	-0.900445	0.222493	-4.04707	5.18617e-05	0.0065197
